# TXNDC15 modulated quality control at the endoplasmic reticulum shapes ciliogenesis

**DOI:** 10.64898/2026.04.01.715963

**Authors:** Vy N. Nguyen, Lena A. K. Bögeholz, Kit R. Page, Jichen Zhang, Alexa Ma, Melanie Ernst, Ting-Yu Wang, Natalie Chen, Adarsh Mayank, Maxine L. Wang, James Wohlschlegel, Tsui-Fen Chou, Alina Guna, Rebecca M. Voorhees

**Author notes:** These authors contributed equally to this work (Vy N. Nguyen, Lena A. K. Bögeholz). Correspondence (RMV) and (LAKB).

## Abstract

At the endoplasmic reticulum (ER), membrane protein quality control is tightly regulated to ensure excess subunits are recognized and degraded to protect cellular homeostasis. Using genome wide CRISPR screens, we identified a factor of unknown function, thioredoxin domain containing protein 15 (TXNDC15), and showed that it regulates membrane protein stability by tuning the activity of the E3-ubiquitin ligase MARCHF6. TXNDC15 modulates MARCHF6 in two opposing ways: first, it enhances the binding, ubiquitination, and degradation of membrane protein subunits with soluble cytosolic domains; and second, it prevents the inappropriate recruitment and ubiquitination of subunits with globular lumenal domains. Patient mutations to TXNDC15 that cause the ciliopathy Meckel-Gruber syndrome, disrupted its binding to MARCHF6, allowing degradation of critical ciliary proteins as they transit through the ER leading to defects in ciliogenesis. The regulatory function of TXNDC15 therefore exemplifies how protein quality control maintains the integrity of the proteome to prevent disease.

---

Nearly five thousand integral membrane proteins are encoded by the human genome, the majority of which must be inserted, modified, and assembled at the ER. This family includes proteins that will ultimately reside in diverse compartments of the cell, including ER-resident factors and those secreted to the Golgi, plasma membrane, and specialized compartments like the primary cilia. Defects in membrane protein biogenesis can lead to diseases ranging from neurodegenerative disorders to a suite of ciliopathies, many with incompletely understood molecular etiologies. To prevent cytotoxic effects, ER-associated protein degradation (ERAD) is responsible for the recognition, extraction and degradation of proteins that fail at any step of this biogenesis process.^1–3^ However, given the enormous biophysical and topological diversity in the human membrane proteome, the known ERAD factors alone cannot be responsible for surveillance of the thousands of nascent proteins that must transit through the ER.

One class of proteins that pose unique challenges for quality control are multisubunit membrane protein complexes.^4,5^ Complex assembly is highly regulated because unassembled subunits expose thermodynamically unfavorable intersubunit interfaces to the crowded cellular environment, which are prone to aggregation and non-specific interactions.^6,7^ In a healthy cell, a small number of orphan subunits, which are synthesized in excess or remain unassembled, must be identified and degraded.^8–10^ This problem is exacerbated in many diseases, including cancers and trisomies, where abnormal gene copy number results in unusually high levels of excess subunits.^11,12^

The cell therefore must have evolved mechanisms to tune protein homeostasis: subunits must be given sufficient time for assembly while excess subunits must be efficiently degraded.^13^ In mammals, ∼40% of membrane proteins must assemble into higher order oligomeric complexes, which include hundreds of ion channels and receptors, as well as members of large structures such as the nuclear pore complex and cilia transition zone.^14^ Despite the physiologic importance of the final assembled complexes, and the critical role subunit triage plays in cellular homeostasis, the factors responsible for the surveillance and triage of membrane protein subunits are not known.
