## Supplemental table S5 for "TXNDC15 modulated quality control at the endoplasmic reticulum shapes ciliogenesis"

### Sheet: Sheet1
Oligonucleotides
sgRNA protospacer sequence (5’-3’) for non-targeting control: GACGACTAGTTAGGCGTGTA	This paper	N/A
sgRNA protospacer sequence (5’-3’) for TXNDC15 (single): GACCATTGCCCAGGCCGAG	This paper	N/A
sgRNA protospacer sequence (5’-3’) for TXNDC15 (dual): GACGCGGGGCGGTCGTCGAC	This paper	N/A
sgRNA protospacer sequence (5’-3’) for mmTXNDC15: GCAGAAAACCGGCACCA	This paper	N/A
sgRNA protospacer sequence (5’-3’) for MARCHF6: GCCAGACAAGATGGACACCG	This paper	N/A
sgRNA protospacer sequence (5’-3’) for GET2: GATGTTGGCCGCCGCTGCGA	This paper	N/A
sgRNA protospacer sequence (5’-3’) for UBE2G2 (guide 1) : GCGGCTGAGGCGAGGTCGCT	This paper	N/A
sgRNA protospacer sequence (5’-3’) for UBE2G2 (guide 2) : GGAAGCAGTCCCCGGTGTCG	This paper	N/A
sgRNA protospacer sequence (5’-3’) for UBE2J2 (guide 1) : GGTTCGGTGGGCCCAATCCC	This paper	N/A
sgRNA protospacer sequence (5’-3’) for UBE2J2 (guide 2) : GCCGCGAGCGGCCATCTTGG	This paper	N/A
sgRNA protospacer sequence (5’-3’) for TMEM231: GCAGGCACTCCGCGAGCCGG	This paper	N/A
TXNDC15 dual-guide CRISPRi library guide Forward (5'-3'): atgGACGCGGGGCGGTCGTCGACgtttcagagc	This paper	N/A
TXNDC15 dual-guide CRISPRi library guide Reverse (5'-3'): ttagctctgaaacGTCGACGACCGCCCCGCGTCcatgttt	This paper	N/A
shRNA target sequence (5’-3’) for non-targeting control: CAACAAGATGAAGAGCACCAA	This paper	N/A
shRNA target sequence (5’-3’) for TXNDC15 (single): GCACCGTAGCTGTTCCTAATA	This paper	N/A
qPCR primer hsGAPDH Forward (5’-3’): GTCTCCTCTGACTTCAACAGCG	OriGene	Cat# HP205798
qPCR primer hsGAPDH Reverse (5’-3’): ACCACCCTGTTGCTGTAGCCAA	OriGene	Cat# HP205798
qPCR primer hsTXNDC15 Forward (5’-3’): GGCATTTCCAGCTCTTCACT	This paper	N/A
qPCR primer hsTXNDC15 Reverse (5’-3’): GGCCATTGGTTTAGCTCCTT	This paper	N/A
qPCR primer hsMARCHF6 Forward (5’-3’): TGACGCTGCCATTAGATATGC	This paper	N/A
qPCR primer hsMARCHF6 Reverse (5’-3’): GGACTATCTGCTCTCTCAACCA	This paper	N/A
qPCR primer mmPpia Forward (5’-3’): TTCACCTTCCCAAAGACCAC	Griessl et al., 2017	N/A
qPCR primer mmPpia Reverse (5’-3’): CAAACACAAACGGTTCCCAG	Griessl et al., 2017	N/A
qPCR primer mmTXNDC15 Forward (5’-3’): GTGGCCGAGAGAACCTCTTC	Wang and Seed, 2003; Spandidos et al., 2008; Spandidos et al., 2010	PrimerBank ID: 52693934c1
qPCR primer mmTXNDC15 Reverse (5’-3’): TCCTCACAATTCACCTTGGGG	Wang and Seed, 2003; Spandidos et al., 2008; Spandidos et al., 2010	PrimerBank ID: 52693934c1
